# Remarkable sex-specific differences at Single-Cell Resolution in Neonatal Hyperoxic Lung Injury

**DOI:** 10.1101/2022.08.19.504541

**Authors:** A Cantu, M Cantu, X Dong, C Leek, E Sajti, K Lingappan

## Abstract

Exposure to supraphysiological concentrations of oxygen (hyperoxia) predisposes to bronchopulmonary dysplasia (BPD), which is characterized by abnormal alveolarization and pulmonary vascular development, in preterm neonates. Neonatal hyperoxia exposure is used to recapitulate the phenotype of human BPD in murine models. Male sex is considered an independent predictor for the development of BPD, but the main mechanisms underlying sexually dimorphic outcomes are unknown. Our objective was to investigate sex-specific and cell-type specific transcriptional changes that drive injury in the neonatal lung exposed to hyperoxia at single-cell resolution and delineate the changes in cell-cell communication networks in the developing lung. We used single cell RNA sequencing (scRNAseq) to generate transcriptional profiles of >35000 cells isolated from the lungs of neonatal male and female C57BL/6 mice exposed to 95% FiO2 between PND1-5 (saccular stage of lung development) or normoxia and euthanized at PND7 (alveolar stage of lung development). ScRNAseq identified 22 cell clusters with distinct populations of endothelial, epithelial, mesenchymal, and immune cells. Our data identified that the distal lung vascular endothelium (composed of aerocytes and general capillary endothelial cells) is exquisitely sensitive to hyperoxia exposure with the emergence of an intermediate capillary endothelial population with both aCaP and gCaP markers. We also identified a myeloid derived suppressor cell population from the lung neutrophils. Sexual dimorphism was evident in all lung cell subpopulations but was striking among the lung immune cells. Finally, we identified that the specific intercellular communication networks and the ligand-receptor pairs that are impacted by neonatal hyperoxia exposure.
