## Supplemental Table 4 for "Remarkable sex-specific differences at Single-Cell Resolution in Neonatal Hyperoxic Lung Injury"

	p_val	avg_log2FC	pct.1	pct.2	p_val_adj	cluster	gene
1	0	6.176535969	1	0.101	0	Neutrophils 1	Camp
2	0	5.627956709	0.999	0.165	0	Neutrophils 1	Ngp
3	0	5.568724081	0.998	0.089	0	Neutrophils 1	Ltf
4	0	3.297950315	0.818	0.055	0	Neutrophils 1	Chil3
5	0	2.974292074	1	0.615	0	Neutrophils 1	Lcn2
6	0	2.923715401	1	0.421	0	Neutrophils 1	Ifitm6
7	0	2.895172635	0.978	0.343	0	Neutrophils 1	Cybb
8	0	2.391077851	1	0.678	0	Neutrophils 1	Stfa3
9	0	2.182300287	0.869	0.08	0	Neutrophils 1	Serpinb1a
10	0	2.154600266	1	0.963	0	Neutrophils 1	Lyz2
11	0	2.11933278	0.982	0.233	0	Neutrophils 1	Ly6c2
12	0	2.115301453	0.986	0.243	0	Neutrophils 1	Cd177
13	0	2.108419173	0.997	0.446	0	Neutrophils 1	Aldh2
14	0	2.006898746	1	0.853	0	Neutrophils 1	Anxa1
15	0	1.764387611	0.983	0.261	0	Neutrophils 1	Adpgk
16	0	1.712567299	1	0.809	0	Neutrophils 1	BC100530
17	0	1.686266675	0.989	0.51	0	Neutrophils 1	Dstn
18	0	1.673288443	0.832	0.197	0	Neutrophils 1	Ly6g
19	0	1.490389695	0.97	0.333	0	Neutrophils 1	Syne1
20	0	1.46632551	0.945	0.185	0	Neutrophils 1	Itgb2l
21	0	1.449130685	0.883	0.172	0	Neutrophils 1	Anxa3
22	0	1.431364795	0.982	0.468	0	Neutrophils 1	Ltb4r1
23	0	1.427482722	0.892	0.254	0	Neutrophils 1	St3gal5
24	1.05E-297	1.688756716	0.918	0.471	1.75E-293	Neutrophils 1	Mmp8
25	1.83E-35	1.457141692	0.492	0.443	3.04E-31	Neutrophils 1	Olfm4
26	0	3.041683815	0.756	0.205	0	Neutrophils 2	Ifitm1
27	0	1.883527025	0.839	0.229	0	Neutrophils 2	Pla2g7
28	0	1.8419707	0.952	0.657	0	Neutrophils 2	Slpi
29	0	1.508841888	0.98	0.814	0	Neutrophils 2	Ifitm2
30	0	1.50045697	0.975	0.717	0	Neutrophils 2	Stk17b
31	0	1.46094036	0.978	0.804	0	Neutrophils 2	Klf2
32	0	1.456767911	0.793	0.345	0	Neutrophils 2	Gm2a
33	0	1.436008009	0.853	0.341	0	Neutrophils 2	Il1b
34	0	1.405805755	0.817	0.45	0	Neutrophils 2	Myadm
35	0	1.400088794	0.897	0.547	0	Neutrophils 2	Selplg
36	0	1.384232015	0.942	0.59	0	Neutrophils 2	Csf3r
37	0	1.365099847	0.94	0.39	0	Neutrophils 2	Ccl6
38	0	1.364618968	0.997	0.905	0	Neutrophils 2	S100a6
39	0	1.351633548	0.989	0.811	0	Neutrophils 2	Dusp1
40	0	1.305979309	0.993	0.849	0	Neutrophils 2	Junb
41	0	1.287991344	0.967	0.718	0	Neutrophils 2	Samhd1
42	0	1.279348381	0.913	0.649	0	Neutrophils 2	Gda
43	0	1.275840238	0.956	0.723	0	Neutrophils 2	Zfp36
44	0	1.263673166	0.932	0.65	0	Neutrophils 2	Cxcr2
45	0	1.249909776	0.997	0.854	0	Neutrophils 2	Lsp1
46	0	1.176693315	1	0.977	0	Neutrophils 2	S100a11
47	4.82E-279	1.29415132	0.735	0.291	8.02E-275	Neutrophils 2	Cd300ld
48	2.52E-277	1.311059724	0.877	0.61	4.19E-273	Neutrophils 2	Adgre5
49	2.69E-269	2.217600199	0.611	0.135	4.48E-265	Neutrophils 2	Wfdc17
50	2.44E-262	1.403448407	0.567	0.117	4.06E-258	Neutrophils 2	Jaml
51	0	4.384292398	0.633	0.03	0	Neutrophils 3	Ccl3
52	0	3.964795885	0.856	0.292	0	Neutrophils 3	Cstb
53	0	3.178889997	0.7	0.092	0	Neutrophils 3	Basp1
54	0	2.935002852	0.804	0.136	0	Neutrophils 3	Bcl2a1b
55	0	2.919426193	0.76	0.076	0	Neutrophils 3	Clec4n
56	0	2.904963994	1	0.995	0	Neutrophils 3	Fth1
57	0	2.791905174	1	0.997	0	Neutrophils 3	Ftl1
58	0	2.223585202	0.72	0.112	0	Neutrophils 3	Bcl2a1a
59	0	2.011688336	0.974	0.712	0	Neutrophils 3	Rplp1
60	0	1.92241415	0.879	0.399	0	Neutrophils 3	Rpl12
61	4.44E-300	2.088171958	0.607	0.11	7.39E-296	Neutrophils 3	Cdkn1a
62	1.22E-295	2.530754463	0.744	0.256	2.03E-291	Neutrophils 3	Ctsb
63	1.16E-292	1.918128094	0.945	0.599	1.93E-288	Neutrophils 3	Rps19
64	1.04E-276	2.851966117	0.749	0.314	1.74E-272	Neutrophils 3	Il1rn
65	9.18E-268	1.957059774	0.563	0.109	1.53E-263	Neutrophils 3	Csf1
66	6.57E-250	2.303952147	0.634	0.162	1.09E-245	Neutrophils 3	Ccrl2
67	4.82E-247	2.387476616	0.835	0.445	8.03E-243	Neutrophils 3	Ier3
68	1.04E-237	1.931532857	0.881	0.645	1.74E-233	Neutrophils 3	Plin2
69	4.25E-230	3.192812628	0.318	0.017	7.07E-226	Neutrophils 3	Ccl4
70	5.92E-197	2.104429591	0.699	0.348	9.85E-193	Neutrophils 3	Rnh1
71	2.68E-184	1.948777288	0.504	0.139	4.47E-180	Neutrophils 3	Ddit3
72	4.34E-166	2.001775021	0.864	0.753	7.23E-162	Neutrophils 3	Cd9
73	1.05E-132	2.157197682	0.526	0.197	1.75E-128	Neutrophils 3	Gadd45b
74	1.53E-128	1.950484745	0.758	0.56	2.55E-124	Neutrophils 3	Cd63
75	2.61E-100	2.067837614	0.68	0.435	4.34E-96	Neutrophils 3	Hspa5
